# Insights into the genetic architecture of resistance to viral haemorrhagic septicaemia virus in rainbow trout from a genome-wide association study to *in vitro* CRISPR-Cas9 functional evaluation

**DOI:** 10.64898/2026.06.09.731144

**Authors:** Valentin Thomas, Bertrand Collet, Edwige Quillet, Michael Marchand, François Huetz, Pierre Boudinot, Florence Phocas, Delphine Lallias

## Abstract

Viral haemorrhagic septicaemia (VHS) is a severe disease affecting rainbow trout (*Oncorhynchus mykiss*) and a wide range of wild freshwater and marine fish species. VHSV threatens rainbow trout aquaculture, as it may cause 100% mortality in fry. Previous studies identified a quantitative trait locus (QTL) on chromosome 3 associated with resistance to VHSV waterborne challenge and reduced viral replication in fin explants, although these findings were obtained using limited genetic diversity.

The objective of this study was to validate and extend the identification of genomic regions associated with resistance to VHSV in the genetically diverse rainbow trout line designated “synthetic.” A genome-wide association study (GWAS) was conducted using whole-genome sequences from parents of progeny classified as resistant or susceptible to a VHSV waterborne challenge. While the QTL on chromosome 3 was not validated in the synthetic line, four novel suggestive SNPs associated with survival following VHSV waterborne challenge were identified on chromosomes 6, 8, 17, and 32. Notably, one SNP on chromosome 17 was located within a gene potentially involved in antiviral defence, a paralog of *lrp1* (low-density lipoprotein receptor-related protein 1).

To further investigate its role, *lrp1* function was analysed *in vitro* using CRISPR-Cas9 genome editing. Three independent *lrp1^-/-^* CHSE-EC cell lines were generated and challenged with VHSV. The results showed that *lrp1* is not essential for viral entry but may modulate the inflammatory response during VHSV infection in epithelial cell lines.
