## Supplementary material for "Insights into the genetic architecture of resistance to viral haemorrhagic septicaemia virus in rainbow trout from a genome-wide association study to *in vitro* CRISPR-Cas9 functional evaluation": S1 table

### Sheet: Feuil1
Marker	Repeat	Forward primer sequence	Reverse primer sequence	AT(°C)	Length (bp)	Genbank	Reference
OMM1013	AG	GAGGGAGCCAGAGATATTGAG	GGTCCTCCATCGATTCAAA	58	256–358	AF346674	Rexroad et al, 2002a
OMM1050	GATA	TGTCTGGGATGGCACTATCTTC	AGCTGTAACATTTCAGGGATCATC	60	241-329	AF346694	Rexroad et al, 2002a
OMM1117	GATA	AAGCCAGAGGGGATAAGATG	GCAATGGGCTCTATGACTGAT	62	183-223	AF352771	Rexroad et al, 2002b
OMM1313	CA	CAAGTGGGCATCATACATACT	TGCCCAGTGAAGATTAACA	54	172-190	G73553	Palti et al, 2002
OMM1354	GA	ACATGTATGCACGCTTGTCT	GACCTGGAAAATGGAACATCT	58	191-213	BV005146	Unpublished
OMM1449	ATCT	CTTGCAGAGCCACACTAAAC	AGCACACTGTCTGGGTAAGAG	60	159	BV079593	Unpublished
OMM5013	GT	AGGGTACAGGAGGTAAACAG	AAACTGATATGGAGGTTGAAC	62	92-112	CA348663	Rexroad et al, 2005
OMM5043	CA	AACTGTTTTTGCCTCCACCCTAT	GCTCCCTCCTTTGTTTATTTTTAGGTT	58	114-123	CA349167	Rexroad et al, 2005
OMM5098	GT	CGCATCAGAATGACCAGGATACTA	CACACTGATAGCACACACGCATAC	48	116-133	CA348879	Rexroad et al, 2005
OMM5126	GT	CACACTATTTGGGACGCACA	CCCAACAGTTGAGTCTCCATAGTT	58	285	CO805128	Unpublished
omy7inra		CAAGGAATGGCACAGCTTG	TTAAGTTTTGCCTAGATAAGGG	58	225-250		Unpublished
omy77DU	GA	CGTTCTCTACTGAGTCAT	GTCTTTAAGGCTTCACTGCA	60	98-142		Morris et al, 1996
ots1BML	TG	GGAAAGAGCAGATGTTGTT	TGAAGCAGCAGATAAAGCA	56	165-175		Unpublished
