## Supplementary material for "Insights into the genetic architecture of resistance to viral haemorrhagic septicaemia virus in rainbow trout from a genome-wide association study to *in vitro* CRISPR-Cas9 functional evaluation": S2 table

### Sheet: Feuil1
FID1	FID2	P(IBS)
FS2	MS1	0.3057
FS5	FS1	0.288
FS5	MR1	0.1108
FS4	FR4	0.1099
FS4	FR1	0.1066
FR3	FR5	0.0815
FR1	FR2	0.0773
FR1	MR1	0.0772
FS2	FR2	0.0727
FS1	MR1	0.0713
FR6	MS1	0.0704
FR3	MR1	0.0648
FR1	FR5	0.0635
FR6	FS2	0.0555
FS5	MS1	0.0549
FR4	FS3	0.0531
FR4	FR1	0.051
FS1	FS2	0.0471
FS1	MS1	0.0462
FR1	FR6	0.0422
FS1	FR6	0.042
FS1	FR1	0.0406
FS5	FS2	0.0402
FR2	MR1	0.0355
FR3	FR2	0.0341
FR4	FS2	0.0252
FS5	FR2	0.0186
FR1	FS2	0.0179
FS1	FR2	0.014
FS5	FR1	0.0107
FS6	FS5	0
FS6	FS4	0
FS6	FR4	0
FS6	FS1	0
FS6	FR3	0
FS6	FR1	0
FS6	FS3	0
FS6	FR5	0
FS6	FR6	0
FS6	FS2	0
FS6	FR2	0
FS6	MR1	0
FS6	MS1	0
FS5	FS4	0
FS5	FR4	0
FS5	FR3	0
FS5	FS3	0
FS5	FR5	0
FS5	FR6	0
FS4	FS1	0
FS4	FR3	0
FS4	FS3	0
FS4	FR5	0
FS4	FR6	0
FS4	FS2	0
FS4	FR2	0
FS4	MR1	0
FS4	MS1	0
FR4	FS1	0
FR4	FR3	0
FR4	FR5	0
FR4	FR6	0
FR4	FR2	0
FR4	MR1	0
FR4	MS1	0
FS1	FR3	0
FS1	FS3	0
FS1	FR5	0
FR3	FR1	0
FR3	FS3	0
FR3	FR6	0
FR3	FS2	0
FR3	MS1	0
FR1	FS3	0
FR1	MS1	0
FS3	FR5	0
FS3	FR6	0
FS3	FS2	0
FS3	FR2	0
FS3	MR1	0
FS3	MS1	0
FR5	FR6	0
FR5	FS2	0
FR5	FR2	0
FR5	MR1	0
FR5	MS1	0
FR6	FR2	0
FR6	MR1	0
FS2	MR1	0
FR2	MS1	0
MR1	MS1	0
