## Supplementary material for "Insights into the genetic architecture of resistance to viral haemorrhagic septicaemia virus in rainbow trout from a genome-wide association study to *in vitro* CRISPR-Cas9 functional evaluation": S3 table

### Sheet: Feuil1
Gene	Name	Forward primer	Reverse primer	Reference
isg15	Interferon-stimulated gene 15	TTGCAAGACTTCACAACAACAACTT	CTGCTTTGTTGTGGCCACTTC	This study
il1b	Interleukin-1 beta	GCTGTGGAAGAACATATAGTGTTGG	CAAATGCACTTTGTGGTAGC	This study
sifn1	Secreted ifn1s	TCATCTGGATAACTAACAGCGAAAC	TGTGATATCTCCTCCCATCTGGTC	https://doi.org/10.1371/journal.pone.0311283
ikb	NFKB inhibitor alpha	GCACAGGAACAATGTAGCG	GTAATGTCATCGTACATCTGTTCATC	This study
vhsv g (07.71)	vhsv glycoprotein (07.71)	GGGGCCTTCCTTCTACTGGTACTC	CGGAATCCCGTAATTTGGAAT	This study
rps29	Ribosomal protein s29	GGGTCATCAGCAGCTCTATTGG	CCAGCTTAACAAAGCCGATGTCG	This study
