## Supplementary material for "Insights into the genetic architecture of resistance to viral haemorrhagic septicaemia virus in rainbow trout from a genome-wide association study to *in vitro* CRISPR-Cas9 functional evaluation": S4 table

### Sheet: Feuil1
Chromosome	Peak position (bp)	SNP position (bp)	r2	Distance to peak (bp)	MAF	Annotation	Rainbow trout gene	Homo sapiens gene	Gene name
6	96729959	96249513	1	-480446	0.23077	upstream_gene_variant	ENSOMYG00000065198	RHPN2	Rhophilin Rho GTPase Binding Protein 2
6	96729959	96265213	1	-464746	0.125	upstream_gene_variant	ENSOMYG00000071821	PRX	Periaxin
6	96729959	96301505	0.892857	-428454	0.25	intergenic_variant	-
6	96729959	96313073	1	-416886	0.25	intergenic_variant	-
6	96729959	96323837	1	-406122	0.25	intron_variant	ENSOMYG00000075667	SLC7A10	Solute Carrier Family 7 Member 10
6	96729959	96324024	1	-405935	0.25	intron_variant	ENSOMYG00000075667	SLC7A10	Solute Carrier Family 7 Member 10
6	96729959	96338128	1	-391831	0.25	intron_variant	ENSOMYG00000075667	SLC7A10	Solute Carrier Family 7 Member 10
6	96729959	96352099	1	-377860	0.16667	intron_variant	ENSOMYG00000075667	SLC7A10	Solute Carrier Family 7 Member 10
6	96729959	96361611	1	-368348	0.25	intron_variant	ENSOMYG00000075667	SLC7A10	Solute Carrier Family 7 Member 10
6	96729959	96374821	1	-355138	0.5	intron_variant	ENSOMYG00000075667	SLC7A10	Solute Carrier Family 7 Member 10
6	96729959	96384420	1	-345539	0.33333	intron_variant	ENSOMYG00000075667	SLC7A10	Solute Carrier Family 7 Member 10
6	96729959	96385858	1	-344101	0.125	intron_variant	ENSOMYG00000075667	SLC7A10	Solute Carrier Family 7 Member 10
6	96729959	96413315	1	-316644	0.25	upstream_gene_variant	ENSOMYG00000050480	-
6	96729959	96424762	1	-305197	0.25	intron_variant	ENSOMYG00000058215	LRP3	LDL Receptor Related Protein 3
6	96729959	96433338	1	-296621	0.25	intron_variant	ENSOMYG00000058215	LRP3	LDL Receptor Related Protein 3
6	96729959	96433525	1	-296434	0.28571	intron_variant	ENSOMYG00000058215	LRP3	LDL Receptor Related Protein 3
6	96729959	96434233	1	-295726	0.25	intron_variant	ENSOMYG00000058215	LRP3	LDL Receptor Related Protein 3
6	96729959	96454523	1	-275436	0.3	intron_variant	ENSOMYG00000058215	LRP3	LDL Receptor Related Protein 3
6	96729959	96457023	0.862245	-272936	0.25	intron_variant	ENSOMYG00000058215	LRP3	LDL Receptor Related Protein 3
6	96729959	96457833	1	-272126	0.125	intron_variant	ENSOMYG00000058215	LRP3	LDL Receptor Related Protein 3
6	96729959	96458154	1	-271805	0.125	intron_variant	ENSOMYG00000058215	LRP3	LDL Receptor Related Protein 3
6	96729959	96484421	1	-245538	0.25	intron_variant	ENSOMYG00000058215	LRP3	LDL Receptor Related Protein 3
6	96729959	96484431	1	-245528	0.25	intron_variant	ENSOMYG00000058215	LRP3	LDL Receptor Related Protein 3
6	96729959	96489365	1	-240594	0.25	intron_variant	ENSOMYG00000058215	LRP3	LDL Receptor Related Protein 3
6	96729959	96497775	1	-232184	0.25	5_prime_UTR_variant	ENSOMYG00000058215	LRP3	LDL Receptor Related Protein 3
6	96729959	96507897	1	-222062	0.45455	downstream_gene_variant	ENSOMYG00000054512	-
6	96729959	96507925	1	-222034	0.375	downstream_gene_variant	ENSOMYG00000054512	-
6	96729959	96507955	1	-222004	0.4	downstream_gene_variant	ENSOMYG00000054512	-
6	96729959	96532661	1	-197298	0.125	intron_variant	ENSOMYG00000052985	WDR88	WD Repeat Domain 88
6	96729959	96533300	1	-196659	0.1875	intron_variant	ENSOMYG00000052985	WDR88	WD Repeat Domain 88
6	96729959	96535123	1	-194836	0.25	intron_variant	ENSOMYG00000052985	WDR88	WD Repeat Domain 88
6	96729959	96536072	0.877193	-193887	0.3125	intron_variant	ENSOMYG00000052985	WDR88	WD Repeat Domain 88
6	96729959	96543857	1	-186102	0.25	intron_variant	ENSOMYG00000052985	WDR88	WD Repeat Domain 88
6	96729959	96543859	1	-186100	0.25	intron_variant	ENSOMYG00000052985	WDR88	WD Repeat Domain 88
6	96729959	96566312	1	-163647	0.125	intron_variant	ENSOMYG00000058596	GPATCH1	G-Patch Domain Containing 1
6	96729959	96621757	1	-108202	0.375	intergenic_variant	-
6	96729959	96699171	1	-30788	0.3	intergenic_variant	-
6	96729959	96717514	1	-12445	0.25	intergenic_variant	-
6	96729959	96725856	1	-4103	0.25	intergenic_variant	-
6	96729959	96730254	1	295	0.23077	intergenic_variant	-
6	96729959	96835993	1	106034	0.5	intergenic_variant	-
6	96729959	96842930	1	112971	0.27778	intergenic_variant	-
6	96729959	96865339	1	135380	0.5	downstream_gene_variant	ENSOMYG00000059070	MUC4	Mucin 4
6	96729959	96876769	1	146810	0.16667	intergenic_variant	-
6	96729959	96895381	1	165422	0.25	intergenic_variant	-
6	96729959	96895382	1	165423	0.25	intergenic_variant	-
6	96729959	96960122	1	230163	0.2	intergenic_variant	-
6	96729959	96972909	1	242950	0.5	intergenic_variant	-
6	96729959	97016292	1	286333	0.125	downstream_gene_variant	ENSOMYG00000060636	TTN	Titin
6	96729959	97029750	1	299791	0.25	intergenic_variant	-
6	96729959	97030165	1	300206	0.25	intergenic_variant	-
6	96729959	97060116	1	330157	0.2	intergenic_variant	-
6	96729959	97061423	1	331464	0.2	intergenic_variant	-
6	96729959	97061424	1	331465	0.2	intergenic_variant	-
6	96729959	97089125	1	359166	0.4	intergenic_variant	-
6	96729959	97123728	1	393769	0.25	intergenic_variant	-
6	96729959	97193540	1	463581	0.5	intergenic_variant	-
6	96729959	97213382	1	483423	0.4	intergenic_variant	-
8	6684051	6273401	0.890909	-410650	0.5	intergenic_variant	-
8	6684051	6273421	0.890909	-410630	0.5	intergenic_variant	-
8	6684051	6273441	0.9	-410610	0.45	intergenic_variant	-
8	6684051	6273445	0.890909	-410606	0.5	intergenic_variant	-
8	6684051	6298219	1	-385832	0.25	intergenic_variant	-
8	6684051	6333942	1	-350109	0.4	intergenic_variant	-
8	6684051	6338439	1	-345612	0.25	intergenic_variant	-
8	6684051	6338919	1	-345132	0.375	intergenic_variant	-
8	6684051	6359673	1	-324378	0.5	intergenic_variant	-
8	6684051	6384566	1	-299485	0.2	intergenic_variant	-
8	6684051	6401243	1	-282808	0.33333	intergenic_variant	-
8	6684051	6453725	1	-230326	0.16667	intergenic_variant	-
8	6684051	6456498	1	-227553	0.14286	intergenic_variant	-
8	6684051	6456669	0.865385	-227382	0.1875	intergenic_variant	-
8	6684051	6456712	0.857143	-227339	0.21429	intergenic_variant	-
8	6684051	6462336	1	-221715	0.14286	intergenic_variant	-
8	6684051	6462342	1	-221709	0.16667	intergenic_variant	-
8	6684051	6462343	1	-221708	0.16667	intergenic_variant	-
8	6684051	6462349	1	-221702	0.16667	intergenic_variant	-
8	6684051	6462354	1	-221697	0.16667	intergenic_variant	-
8	6684051	6462355	1	-221696	0.16667	intergenic_variant	-
8	6684051	6583448	0.923664	-100603	0.42308	downstream_gene_variant	ENSOMYG00000064805	DLL4	Delta Like Canonical Notch Ligand 4
8	6684051	6620479	0.928571	-63572	0.5	intergenic_variant	-
8	6684051	6620508	0.923664	-63543	0.46154	intergenic_variant	-
8	6684051	6638217	1	-45834	0.375	intergenic_variant	-
8	6684051	6684048	1	-3	0.41667	intergenic_variant	-
8	6684051	6684055	1	4	0.46154	intergenic_variant	-
8	6684051	6704418	1	20367	0.375	intron_variant	ENSOMYG00000002855	VPS18	VPS18 core subunit of CORVET and HOPS complexes
8	6684051	6783642	0.861538	99591	0.38462	intron_variant	ENSOMYG00000003004	ZFYVE1	Zinc finger FYVE-type containing 1
8	6684051	7073021	1	388970	0.5	intron_variant,non_coding_transcript_variant	ENSOMYG00000004301	-
8	6684051	7147505	1	463454	0.25	upstream_gene_variant	ENSOMYG00000068188	-
8	6684051	7147506	1	463455	0.25	upstream_gene_variant	ENSOMYG00000068188	-
8	6684051	7147507	1	463456	0.25	upstream_gene_variant	ENSOMYG00000068188	-
8	6684051	7174060	0.916981	490009	0.41667	intergenic_variant	-
8	6684051	7176814	1	492763	0.3	intergenic_variant	-
8	6684051	7176819	1	492768	0.3	intergenic_variant	-
8	6684051	7176824	1	492773	0.21429	intergenic_variant	-
8	6684051	7176828	1	492777	0.25	intergenic_variant	-
8	6684051	7176840	1	492789	0.25	intergenic_variant	-
8	6684051	7176843	1	492792	0.3	intergenic_variant	-
8	6684051	7176848	1	492797	0.375	intergenic_variant	-
17	58951960	58957458	0.875	5498	0.5	intron_variant	ENSOMYG00000036165	LRP1	LDL receptor related protein 1
17	58951960	58957460	0.890909	5500	0.5	intron_variant	ENSOMYG00000036165	LRP1	LDL receptor related protein 1
17	58951960	59037656	1	85696	0.16667	intron_variant	ENSOMYG00000037588	ESYT1	Extended synaptotagmin 1
17	58951960	59041467	1	89507	0.16667	intron_variant	ENSOMYG00000037588	ESYT1	Extended synaptotagmin 1
32	5974340	5495611	1	-478729	0.4	intergenic_variant	-
32	5974340	5624488	0.916667	-349852	0.22727	intergenic_variant	-
32	5974340	5791606	0.862245	-182734	0.11111	intron_variant	ENSOMYG00000059506	COLQ	Collagen like tail subunit of asymmetric acetylcholinesterase
32	5974340	5973695	1	-645	0.1875	intron_variant	ENSOMYG00000050898	RIMS3	Regulating synaptic membrane exocytosis 3
32	5974340	5999309	0.858156	24969	0.25	intron_variant	ENSOMYG00000050898	RIMS3	Regulating synaptic membrane exocytosis 3
32	5974340	5999329	0.862245	24989	0.22222	intron_variant	ENSOMYG00000050898	RIMS3	Regulating synaptic membrane exocytosis 3
32	5974340	5999372	1	25032	0.33333	intron_variant	ENSOMYG00000050898	RIMS3	Regulating synaptic membrane exocytosis 3
32	5974340	5999401	1	25061	0.25	intron_variant	ENSOMYG00000050898	RIMS3	Regulating synaptic membrane exocytosis 3
32	5974340	6117048	1	142708	0.28571	intron_variant	ENSOMYG00000053198	NHSL3	NHS like 3
32	5974340	6120256	1	145916	0.5	intron_variant	ENSOMYG00000053198	NHSL3	NHS like 3
32	5974340	6138988	1	164648	0.25	intron_variant	ENSOMYG00000053198	NHSL3	NHS like 3
32	5974340	6138989	1	164649	0.25	intron_variant	ENSOMYG00000053198	NHSL3	NHS like 3
32	5974340	6145760	1	171420	0.4	intron_variant	ENSOMYG00000053198	NHSL3	NHS like 3
32	5974340	6176197	1	201857	0.25	intron_variant	ENSOMYG00000053198	NHSL3	NHS like 3
32	5974340	6176998	1	202658	0.33333	intron_variant	ENSOMYG00000053198	NHSL3	NHS like 3
32	5974340	6216952	0.906604	242612	0.36364	intergenic_variant	-
32	5974340	6259002	1	284662	0.4	intron_variant	ENSOMYG00000034226	MFSD2A	MFSD2 lysolipid transporter A, lysophospholipid
32	5974340	6461981	0.862069	487641	0.41667	intergenic_variant	-
32	5974340	6465301	1	490961	0.2	intergenic_variant	-
32	5974340	6465338	1	490998	0.25	intergenic_variant	-
